# Distinct Transcriptomic Responses to Aβ plaques, Neurofibrillary Tangles, and *APOE* in Alzheimer’s Disease

**DOI:** 10.1101/2023.03.20.533303

**Authors:** Sudeshna Das, Zhaozhi Li, Astrid Wachter, Srinija Alla, Ayush Noori, Aicha Abdourahman, Joseph A. Tamm, Maya E. Woodbury, Robert V. Talanian, Knut Biber, Eric H. Karran, Bradley T. Hyman, Alberto Serrano-Pozo

## Abstract

**INTRODUCTION:** Omics studies have revealed that various brain cell types undergo profound molecular changes in Alzheimer’s disease (AD) but the spatial relationships with plaques and tangles and *APOE*-linked differences remain unclear.

**METHODS:** We performed laser capture microdissection of Aβ plaques, the 50μm halo around them, tangles with the 50μm halo around them, and areas distant (>50μm) from plaques and tangles in the temporal cortex of AD and control donors, followed by RNA-sequencing.

**RESULTS:** Aβ plaques exhibited upregulated microglial (neuroinflammation/phagocytosis) and downregulated neuronal (neurotransmission/energy metabolism) genes, whereas tangles had mostly downregulated neuronal genes. Aβ plaques had more differentially expressed genes than tangles. We identified a gradient Aβ plaque>peri-plaque>tangle>distant for these changes. AD *APOE*ε4 homozygotes had greater changes than *APOE*ε3 across locations, especially within Aβ plaques.

**DISCUSSION:** Transcriptomic changes in AD consist primarily of neuroinflammation and neuronal dysfunction, are spatially associated mainly with Aβ plaques, and are exacerbated by the *APOE*ε4 allele.
