## Supplemental Table 8 for "Distinct Transcriptomic Responses to Aβ plaques, Neurofibrillary Tangles, and *APOE* in Alzheimer’s Disease"

### Sheet: Sources
Label	First Author	Year	Venue	No. Genes (DOWN/UP)	Link	Notes	Description
Amit_DAM_Up	Keren-Shaul	2017	Cell	118	https://doi.org/10.1016/j.cell.2017.05.018	Differential expression analysis of homeostatic microglia to disease-associated microglia (DAM) retrieved from Table S3 ('mmc3.xlsx'). Top DEGs with adj. p-value < 0.05 and FC > 2.	DAM UP
Amit_DAM_Down	Keren-Shaul	2017	Cell	185	https://doi.org/10.1016/j.cell.2017.05.018	Differential expression analysis of homeostatic microglia to disease-associated microglia (DAM) retrieved from Table S3 ('mmc3.xlsx'). Top DEGs with adj. p-value < 0.05 and FC < -2.	DAM DOWN
Butovsky_MgND_Up	Krasemann	2017	Immunity	28	https://doi.org/10.1016/j.immuni.2017.08.008	28 upregulated inflammatory molecules from Cluster 2 (termed microglial neurodegenerative phenotype or MGnD, see Results), retrieved from Table S1 ('mmc2.xlsx'), sheet #8.	MGnD UP
Butovsky_MgND_Down	Krasemann	2017	Immunity	68	https://doi.org/10.1016/j.immuni.2017.08.008	68 downregulated homeostatic genes from Cluster 1, retrieved from Table S1 ('mmc2.xlsx'), sheet #8.	MGnD DOWN
De Strooper_ARM_Up	Sala Frigerio	2019	Cell Reports	68	https://doi.org/10.1016/j.celrep.2019.03.099	Activated response microglia (ARMs). Top DEGs with adj. p-value < 0.05 and FC > 1.5.	ARMs UP
De Strooper_ARM_Down	Sala Frigerio	2019	Cell Reports	25	https://doi.org/10.1016/j.celrep.2019.03.099	Activated response microglia (ARMs). Top DEGs with adj. p-value < 0.05 and FC < -1.5.	ARMs DOWN
De Strooper_IRM	Sala Frigerio	2019	Cell Reports	100	https://doi.org/10.1016/j.celrep.2019.03.099	Interferon response microglia (IRMs).	IRMs
De Strooper_PIG	Chen	2020	Cell	57	https://doi.org/10.1016/j.cell.2020.06.038	Aβ plaque-induced genes (PIGs) retrieved from Fig. 3D Venn diagram. "The purple WGCNA module, which we call 'plaque-induced genes' (PIGs), is the most reactive one along the Aβ as well as the genotype axis at 18 months of age."	PIGs
De Strooper_OLIG	Chen	2020	Cell	165	https://doi.org/10.1016/j.cell.2020.06.038	Oligodendrocyte (OLIG) gene response in AD retrieved from Table S3 ('mmc3.xlsx'), 'Red' column. "The second most altered module, red, in the WGCNA is composed of 165 genes (Table S3) that are mainly expressed by oligodendrocytes, hence the name 'OLIG module.'"	OLIG
Serrano-Pozo_Astro_PAN_Up	Das and Li	2020	Journal of Neuroinflammation	64	https://doi.org/10.1186/s12974-020-01898-y	Panreactive UP astrocyte signature retrieved from Table S1	Panreactive astrocyte UP
Serrano-Pozo_Astro_PAN_Down	Das and Li	2020	Journal of Neuroinflammation	21	https://doi.org/10.1186/s12974-020-01898-y	Panreactive DOWN astrocyte signature retrieved from Table S1	Panreactive astrocyte DOWN
Serrano-Pozo_ADRA	Viejo and Noori	2021	Neuropathology and Applied Neurobiology	196	https://doi.org/10.1111/nan.12753	Retrieved from Table S1.	ADRA
Das_PAN_Up	Noori	2020	Neurobiology of Disease	88	https://doi.org/10.1016/j.nbd.2020.105225	Retrieved from Table S4.	Pan-neurodegenerative UP
Das_PAN_Down	Noori	2020	Neurobiology of Disease	45	https://doi.org/10.1016/j.nbd.2020.105225	Retrieved from Table S4.	Pan-neurodegenerative DOWN
Cobos_Tangle	Otero-Garcia	2022	Neuron	150	https://doi.org/10.1016/j.neuron.2022.06.021	Retrieved from Fig. S1	Synaptic genes dysregulated in NFT-bearing neurons
Gorospe_SEN_Up	Casella	2019	Nucleic Acids Research	50	https://doi.org/10.1093/nar/gkz555	Retrieved from Figs. 3 and 4.	Senescence UP
Gorospe_SEN_Down	Casella	2019	Nucleic Acids Research	18	https://doi.org/10.1093/nar/gkz555	Retrieved from Figs. 3 and 4.	Senescence DOWN
Orr_SEN_Canon	Dekhordi	2021	Nature Aging	22	https://doi.org/10.1038/s43587-021-00142-3	Retrieved from Table S1.	Canonical Senescence genes
Orr_SEN_Init	Dekhordi	2021	Nature Aging	48	https://doi.org/10.1038/s43587-021-00142-3	Retrieved from Table S1.	Senescence Initiator genes
Orr_SEN_Resp	Dekhordi	2021	Nature Aging	44	https://doi.org/10.1038/s43587-021-00142-3	Retrieved from Table S1.	Senescence Response (SASP) genes
Zhang_SEN	Xu	2022	Molecular Neurodegeneration	225	https://doi.org/10.1186/s13024-021-00507-7	Retrieved from Table S2	Senescence genes co-expressed across 50 human tissues

### Sheet: Gene Sets
Amit_DAM_Up	Amit_DAM_Down	Butovsky_MgND_Up	Butovsky_MgND_Down	De Strooper_ARM_Up	De Strooper_ARM_Down	De Strooper_IRM	De Strooper_PIG	De Strooper_OLIG	Serrano-Pozo_Astro_PAN_Up	Serrano-Pozo_Astro_PAN_Down	Serrano-Pozo_ADRA	Das_PAN_Up	Das_PAN_Down	Cobos_Tangle	Gorospe_SEN_Up	Gorospe_SEN_Down	Orr_SEN_Canon	Orr_SEN_Init	Orr_SEN_Resp	Zhang_SEN
2010002N04Rik	1200014J11Rik	Alcam	Abcc3	Apoe	Selplg	IFIT2	Arpc1b	2810468N07Rik	A2M	ACSS2	APP	KCNE4	MAGED1	ACTG1	TMEM159	MCUB	CDKN2D	SOD1	IGFBP7	FOS
4632427E13Rik	2610008E11Rik	Apoe	Abi3	Cst7	Cd164	IFIT3	C1qa	5031439G07Rik	ACTB	AHCYL1	BACE1	CFLAR	DNM3	NEFL	CHPF2	FBL	ETS2	MAP2K1	VIM	CYR61
5430435G22Rik	3110062M04Rik	Arg1	Arhgap5	Spp1	P2ry12	IFITM1	C1qb	Abca2	AHNAK	APLN	CAV3	CTSH	MPPED2	CLCCN3	SLC9A7	HIST1H1D	RB1	GSK3B	FN1	ZFP36
9130401M01Rik	A630033H20Rik	Axl	Atp8a2	Lpl	Crybb1	RTP4	C1qc	Anln	ARHGDIB	ARHGEF9	IDE	CTSS	CGREF1	EPS15	PLOD1	HIST1H1A	E2F3	PIK3CA	SPARC	MCL1
Acaca	Accs	Ccl2	Basp1	Cd74	Tmem119	IRF7	C4a	Apod	ATF3	BBOX1	MME	SERPINB6	CHL1	DNAJC5	FAM234B	FAM129A	CDK6	SOD2	IGFBP4	MYC
Ache	Adrb2	Ccrl2	Bin1	Clec7a	Stab1	OASL2P	Clu	Arhgap23	B2M	CDH10	PSEN1	EMP3	ITFG1	DOC2A	DHRS7	ANP32B	RBL2	MAPK14	TIMP1	CDKN1A
AL928935.1	Adrbk1	Cfp	Ccr5	H2-Ab1	Ivns1abp	IFI16	Csf1r	Arhgef10	C3	ELOVL2	PSEN2	GJA1	CDKN2D	PACSIN1	SRPX	PARP1	ATM	IGF1R	TBX2	PIM1
Ank	Ak3	Chi3l3	Ckb	Lyz2	Ecscr	USP18	Cst3	Arrdc3	CD44	FUT9	SHC1	TJP2	CDKN3	RAB7A	SRPX2	LBR	BMI1	TP53BP1	TBX3	BHLHE40
Ankrd16	Ampd3	Clec7a	Cmklr1	H2-Aa	P2ry13	IFIT1B	Ctsa	Arsg	CDKN1A	FZD2	YY1	TMEM47	FIBP	RAB10	TNFSF13B	SSRP1	MDM2	NBN	COL1A1	CEBPB
Apbb2	Arap3	Csf1	Crybb1	Ank	Slc2a5	IFI16	Ctss	Aspa	CEBPB	GLRB	CLDN11	BTG1	PTP4A1	SLC6A17	PDLIM1	TMSB15A	CDK4	HRAS	COL3A1	SERPINE1
Aplp2	Arhgef10l	CXCL10	Csf1r	Ccl4	Adgrg1	IFI27	Ctsh	Atp1b3	CEBPD	HMGCS1	CLDN2	STAG1	STYK1	SNCA	ELMOD1	CBS	CCNE1	CITED2	IGFBP2	SNAI1
Apoe	Arrdc1	Cxcl16	Cst3	Axl	Elmo1	OAS1	Cx3cr1	Bcas1	CH25H	IDI1	CLDN5	TOB1	ACTR10	SNAP91	CCND3	CDCA7L	E2F1	CREG1	TGFB1I1	ID4
Arap2	Asb2	Cxcr4	Cttnbp2nl	Lilrb4a	Srgap2	MX1	Cyba	Bin1	CPNE8	INSIG1	EDN1	TOB2	ACTR6	SV2A	TMEM30A	HIST1H1E	CHEK2	ABL1	PTEN	TXNIP
Asb10	Atg16l1	Cybb	Cx3cr1	Ccl3	Cmtm6	IFI16	Fcer1g	Bnip3l	CSF1	NSDHL	FGA	ITPKB	TUBA1A	SYN2	STAT1	CBX2	CHEK1	MORC3	CD44	IGFBP5
Axl	Atg4c	Fer1l3	Cxxc5	Itgax	Sall1	IFI16	Fcgr3	Car2	CTSH	PPARGC1A	IGHA1	MT1F	TUBB3	SYT1	RND3	PTMA	CDKN1A	NFKB1	NFIA	RB1
Baiap2l2	B230354K17Rik	Gas7	Egr1	Lgals3bp	Ccr5	OAS2	Fcrls	Carhsp1	CTSS	PTPRD	IGHG1	MT1H	TUBB4B	STY11	TMEM59	HIST2H2AB	TWIST1	AKT1	CALR	NFE2L2
Bcl2a1b	Banp	Gpnmb	F11r	Cd63	Slc40a1	IFIT3	Grn	Cd81	CYB5R3	RAB30	IGHM	CSRP1	MSH2	NCS1	SARAF	ITPRIPL1	CCND1	CDKN1B	TIMP2	HEPACAM
Birc5	BC005561	Gpx3	Fcrls	H2-D1	Adrb2	IFI16	Gusb	Cd82	DDX58	SQLE	CALB1	EZR	ORC3	NSF	SLCO2B1	AC074135.1	ETS1	EGR1	CXCL8	PEX19
Cadm1	BC035044	Ifi202b	Fgd2	Atp1a3	Bank1	ZBP1	Gns	Cdc42ep1	DST	TIMP3	CALB2	FAM107A	MCM4	PNKD	ARRDC4		TP53	RBL1	IL6	SGK1
Capg	Bcl9	Itgax	Fscn1	Ctsb	Gpr165	OAS1	Gpx4	Cdc42ep2	FAS	TLCD1	KCNIP3	GFAP	B3GALNT1	PRKCE	PAM		CDKN2A	MAP2K6	FGF2	DUSP16
Ccl3	Bend6	Lag3	Golm1	Myo1e	Lpar6	IFI16	Hexb	Cers2	FCER1G	TTPA	S100A6	HCLS1	PDHB	PRKCG	WDR78		CDK2	IGF1	FGF7	AXL
Ccl4	C1rl	Lgals3	Gpr34	Capg	Fchsd2	SLFN5	Igfbp5	Cldn11	FLOT1		S100B	ITPRID2	GOLT1B	ADGRL1	CLSTN2		SATB1	IRF3	AKT1	BTG3
Ccl6	Cass4	Lilrb4	Gpr56	Igf1	Upk1b	SP100	Itgb5	Clic4	GAP43		ANK1	KANK1	SNX10	ATP1A3	WDR63			PCNA	CXCL2	CDKN2B
Cd22	Ccdc111	Lirb4	Gtf2h2	Anxa5	Ms4a6b	SLFN12L	Itm2b	Cnp	GFAP		FLNA	MID1IP1	SPCS1	CNTN1	NCSTN			GADD45A	VEGFA	PAK4
Cd34	Ccl24	Msr1	Hexb	Pdcd1	Tmem204	XAF1	Laptm5	Cntn2	GOLM1		GFAP	MSN	TM7SF2	EPHA4	SLC16A14			MAP2K3	CXCL1	FOXO3
Cd52	Ccr5	Siglec1	Hpgds	Cd9		RSAD2	Lgmn	Cryab	GPNMB		NES	S100A10	ATP6V1G2	GLRA3	GPR155			IGFBP5	PLAUR	RNASEL
Cd63	Cd164	Spp1	Il10ra	Ctsl		OASL	Ly86	Csrp1	GPX1		VIM	S100A4	C12orf10	GRIN2A	CLDN1			SIRT1	SERPINE1	MAGOH
Cd63-ps	Cebpd	Tlr2	Il10rb	Nceh1		PHF11	Man2b1	Dbi	HAVCR2		A2M	SCIN	ATP5MF	GRIN2B	JCAD			ING1	LMNB1	MAP4K1
Cd74	Cep68		Il21r	Fth1		NLRC5	Mpeg1	Ddr1	HSPB1		CD44	SYNM	NDUFA7	NABB	BLCAP			TGFB1	GLB1	LEO1
Cd83	Chd6		Inpp4b	Ctsz		STAT1	Olfml3	Degs1	IFI44		HSPG2	WASF2	NDUFB8	RIMS2	FILIP1L			TERF2	VEGFB	CCND1
Cd9	Chd9		Itga6	Ch25h		PHF11	Plek	Desi1	IFIH1		ITIH1	DCLRE1C	UQCRFS1	SCN8A	TAP1			CCNB1	CCL2	PLA2R1
Cdc42ep3	Clec4a2		Jun	Csf1		MX1	Prdx6	Dnajb2	IFIT3		LOX	PLOD2	UQCRQ	UNC13A	TNFRSF10C			PRKCD	IL1B	DDB2
Cdca8	Crim1		Kctd12	Cd52		CMPK2	Gpx4-ps	Dusp26	IQGAP1		MMP1	SPARC	AUH	ABR	SAMD9L			CDC25C	CXCL5	NUAK1
Ch25h	Crls1		Lair1	Ctsd		SAMD9L	S100a6	Dync1li2	IRF9		MMP3	VCAN	MRPS35	ADCY1	SMCO3			IGFBP3	SERPINB2	MAPK14
Chst1	Cryba4		Lrrc3	B2m		LGALS3BP	Rpl18a	Efhd1	JUNB		NRG1	DDIT4	ITPA	ARHGAP44	POFUT2			ALDH1A3	IL11	RSL1D1
Clec7a	Crybb1		Ltc4s	Myo5a		STAT2	Vsir	Efnb3	LAPTM5		PLAU	C3	PEX7	ATP2B2	KIAA1671			MYC	IL1A	ALOX15B
Cox6a2	Csad		Mafb	Eef1a1		AXL	Apoe	Elavl3	LGALS1		SERPINA3	CEBPB	DLG3	CDKL5	LRP10			NOX4	CCL5	LIMA1
Cpd	Cspp1		Mef2a	Fam20c		PHF11	Axl	Elovl1	LGALS3		SERPINE1	CEBPD	BEX3	CACNG3	BMS1P9			CCNA2	TNF	TXN
Crip1	D14Abb1e		Mertk	Plaur		RNF213	Cd63	Elovl7	LGALS3BP		TGM1	CSF1R	TAF9	CLSTN1	MT-TA			CDKN2C	CCL20	CAV1
Crlf2	D1Ertd622e		Nfkb1	Cd83		FGL2	Cd63-ps	Endod1	LY86		TGM2	CXCR4	TCEAL4	CLSTN3	MT-TN			TERT	MMP1	ASPH
Csf1	Dapp1		Nr3c1	Ccl6		ISG20	Cd9	Epb41l3	MCL1		AEBP1	FCGR2A	COPS5	CNIH2	MT-TC			ID1	CCL8	SORBS2
Cst7	Dbp		Nrip1	Hif1a		DHX58	Ctsb	Ermn	MOBP		CASP1	FKBP5	PSMA1	CTNND2	MT-TY			IGFBP7	MMP3	DUSP3
Ctsb	Dcun1d2		Nuak1	Ramp1		CYBB	Ctsd	Evi2a	NFASC		CCL2	IL10RA	JPT1	GABRA1	DIO2			CDKN1C	MMP12	NDRG1
Cybb	Ddx49		Olfml3	St8sia6		BST2	Ctsl	Fa2h	NFIL3		CCL4	ITGB2	PAFAH1B1	GABRG2	MAP4K3-DT			IRF7	MMP10	CDKN1B
Dhcr7	Diexf		Ophn1	Tyrobp		CCL2	Ctsz	Fgfr2	OSMR		CEBPD	MS4A6A	TMEFF1	GLRA3	AC002480.1			IFNG		RAD21
Dhx32	E230001N04Rik		P2ry12	Serpine2		LY6E	H2-K1	Fnbp1	PARP14		CHI3L1	NFKBIA		GRIN2A	TM4SF1-AS1			CDKN2B		TOP1
Dnajc15	E2f3		P2ry13	Psat1		B2M	Hexa	Frmd8	PARP3		CXCL10	SASH1		KCNAB2	PTCHD4			PLAU		PPM1B
Dpcd	Ecscr		Pde3b	Aplp2		PARP14	Lgals3bp	Fth1	PARP9		CXCL12	TLR5		KCNB1	H2AFJ			IRF5		DEK
Dpp7	Eef2k		Pla2g15	Gapdh		HELZ2	Lyz2	Gab1	PLCE1		GMFB	SORBS1		LRRC4B	PURPL					BMI1
Egr2	Epn2		Plxdc2	Mamdc2		CCL8	Npc2	Gal3st1	PLEK		HPGDS	LRP4		NRCAM						FXR1
Ell2	Ets1		Pmepa1	Cybb		SDC3	Trem2	Gatm	PSME1		ICAM1	FOXO4		NLGN2						SOCS1
Enpp1	Fam107b		Rab3il1	Cadm1		IRGM	Tyrobp	Gjb1	RHOC		IL18	PABPC1		PACSIN1						NEK4
Enpp2	Fam110a		Rap1gds1	Cd68		TRIM5	C4b	Gjc2	RHOJ		IL1B	PNISR		PPP1R9B						PSMB5
Ero1lb	Fam26f		Rgmb	H2-Eb1		SLFN11	Gfap	Gjc3	RPS4X		IL1RL1	RNASET2		PTPRF						ZMAT3
Etl4	Fam53b		Rhob	H2-K1		DDX60	Serpina3n	Gltp	SERPING1		IL33	SERBP1		SCN8A						ITPK1
Fam20c	Fez2		Sall1	Npc2		EIF2AK2	H2-D1	Gm15440	SH3BP2		IL6	SRRM2		YWHAZ						MECP2
Fgl2	Fhod1		Scamp5	Pkm		ADAR	B2m	Gm15772	STAT1		NFATC2	THOC2		EIF4E						TERF2
Ftl1	Filip1l		Siglech	Aldoa		HERC6		Gm5905	STAT2		NFATC4	HNRNPF		NCS1						SOD1
Fxyd5	Ftsj2		Slc2a5	Tpi1		PARP9		Gna12	STAT3		PLA2G4A	SLCO4A1		PRKCG						PRPF19
Fxyd6	Fyco1		Slco2b1	Pld3		OAS1		Gnai2	STK3		PTGES	SGK1		ATP2B2						WT1
Gm4902	Gab1		St3gal6	Hcar2		SLFN11		Gng11	TIMP1		PTGS2	AEBP1		CANX						WWP1
Gm6030	Gbp7		Tgfb1	Dpp7		TOR3A		Gpr37	UCP2		RELA	BAZ1A		CLCCN3						POT1
Gnas	Ggt5		Tgfbr1	Atf3		TRIM5		Gpr62	VIM		S1PR1	BCL6		CNTN1						SRSF1
Got1	Ggta1		Tgfbr2	Gusb		DDX58		Gprc5b	ZNFX1		S1PR3	CHD9		CRKL						SRC
Gpnmb	Gimap6		Tjp1	Plek		GBP6		Grb14			TNF	KAT6A		EPHA4						SP1
Gpr65	Gnb4		Tmem119	Gpnmb		PRR5L		Gsn			TSPO	LARP7		GRM5						SPIN1
H2-D1	Gp9		Usp2	Ldha		UBE2L6		Hapln2			AMY2A	MXI1		HTR2A						SMG1
H2-K1	Gpam		X99384	Tlr2		TRIM61		Il33			IGF1	SIRT1		NRCAM						PEBP1
H2-Q7	Grap					TRIM25		Itgb4			IGF1R	SPEN		PCDH17						PDPK1
Ifi204	Helz					PML		Jam3			IGF2R	TBL1X		SLC6A8						MORC3
Ifi27l2a	Hist1h2be					IFIH1		Josd2			IGFBP3	TCF12		SLC8A2						MDH1
Ifi27l2b	Hist3h2a					IFI35		Lamp1			CLTA	TRPS1		SNAP91						MAP3K7
Ifit1	Hlf					CD72		Lgi3			CLTB	VEZF1		ACTB						MAP2K1
Ifit2	Hps3					P2RY12		Lpar1			CPE	YBX1		ACTG1						IL1A
Igf1	Hs6st1					C4A		Mag			HOOK2	ZBTB1		MYO5A						HMGB1
Il1b	Idh2					CST7		Mal			KIF21B	ZBTB16		NEFL						GATA4
Ildr2	Il7r					TRIM14		Mapk8ip1			SCG3	ZBTB20		SPTBN2						CKB
Itgax	Jmjd6					PARP12		Mapt			CSNK2A1	ZNF217		BSN						CDK2AP1
Kcnj2	Kcnd1					CD74		Mbp			FYN	FBXW4		CDK5R1						AR
Lgals3bp	Kcnk12					PDCD1		Megf10			GSK3B	PELI1		DNAJC5						ATM
Lgi2	Kdm6a					CLEC7A		Mobp			MAPK1	TRIM8		SYN1						AAK1
Lmbrd2	Kdm6b					IRGM		Mog			MAPK14	PTTG1IP		CDK5R1DOC2A						SIN3B
Lpl	Kif13a					CSF1		Myrf			MAPK3	EBLN2		GIT1						FASTK
Lyz2	Klf2					TNFSF8		Nacc2			MAPK8	GRAMD2B		NAPB						FBXO31
Lyzl4	Klf7					GBP2		Ndrg1			PPP1CA	NACC2		PRKCG						PTRF
Mamdc2	Klhdc8b					FCGR3A		Neat1			PPP2CA	NBPF1		RIMS2						OTX2
Mblac2	Klhl23					FCGR1B		Nkx6-2			PPP3CA	PXDC1		SNAP25						STK32C
Mif	Klraq1					EPSTI1		Nmral1			PRKDC	TRIP10		STX1B						HIVEP1
mmu-mir-2134-2	Kpna1					OGFR		Olig1			APOA1			STXBP1						NTN4
Myo1e	Larp7					TRIM5		Olig2			APOC1			SYN1						TYK2
Nat8l	Lgals8					SCIMP		Pacs2			APOD			SV2B						PDZD2
Nceh1	Lifr					NAMPT		Padi2			APOE			STY1						IGFBP6
Nlrc5	Lrba					LPL		Pde8a			CETP			UNC13A						NADK
Pogk	Maf					ZNFX1		Pdlim2			CLU			ACTB						CBX7
Psat1	Mdm4					SHISA5		Phldb1			CYP46A1			ACTG1						KCNJ12
Pycrl	Med12l					DCK		Pip4k2a			LDLR			AP2B1						SFN
Ramp1	Mettl10					SP110		Pkp4			LRP1			CANX						MOB3A
Rps18	Mex3b					PSME1		Plekhb1			ALDH1L1			DNAJC5						USP1
Rps24-ps3	Mrc1					FTH1		Plin3			ESR1			EPS15						PBRM1
S1pr1	Mrpl37					IL18BP		Pllp			ESR2			PACSIN1						TRIM28
Scpep1	Ms4a6b							Plod1			FKBP1A			PPP3CB						MAP2K7
Slamf9	Mtap1s							Plp1			MAPT			GABRA1						MAP2K2
Slc1a2	Mtf1							Plxnb3			PADI2			ACTB						GRK6
Speg	Mtss1							Pmp22			ADORA2A			ACTG1						HRAS
Spp1	Mtx3							Ppp1r14a			CHAT			ABR						SUPT5H
Srebf2	Myo1b							Prdx1			CHRM1			ADCY1						ITSN2
St14	Nae1							Prr18			CHRNA7			AKAP12						KDM5B
St8sia6	Ncoa2							Prr5l			DRD3			ARHGAP44						PRKCD
Stim2	Neurl1a							Psat1			DRD5			CDKL5						STAT5B
Sulf2	Notch1							Ptgds			GAD1			GLRA3						G6PD
Tbcd	Nsun6							Ptprd			GLUL			GRM5						SREBF1
Tmem154	Nudcd2							Qdpr			GRM5			HTR2A						PKM
Trim32	Ovca2							Qk			HTR2A			NEFL						ACLY
Tspo	P2ry12							Rassf2			IDO1			NRN1						TMSB4X
Ttf1	Pabpn1							Rcan2			MAOB			NRXN3						RBX1
Ttr	Pdlim4							Rhog			SLC1A2			PLCB1						SMARCA4
Upp2	Pdlim5							Rnf13			SLC1A3			PRKAR2B						GAPDH
Zfp692	Pibf1							Rpl36			SLC6A11			PRKCE						GLB1
	Pik3r1							Rps27a			SRR			STAU1						AKR1B1
	Pld1							Rps4x			AGER			AP2B1						P3H1
	Plxna4							Rps9			AKR7A2			CACNG3						PCGF2
	Ppfibp2							Rpsa			EPHX1			CALY						ING2
	Ptpn9							Rpsa-ps9			H2AX			CTNND2						CDK6
	Rab39							S100a16			HAMP			EPS15						TFDP1
	Ralgps2							S100b			HMOX1			GIT1						BAG3
	Rapgef5							S1pr5			MPO			NPTXR						AKT1
	Rassf1							Sccpdh			MT1A			NRXN3						SMARCB1
	Rb1cc1							Scd1			MT2A			YWHAE						MXD4
	Rbl1							Scd2			MT3			LRRC4B						MAPKAPK5
	Rbm18							Sec11c			NFE2L2			PCDH17						BLVRA
	Rbm7							Selenop			NOS1			PTPRF						EWSR1
	Rbmx							44808			NOS2			SPARCL1						IRF3
	Rg9mtd1							Serpinb1a			NOS3			ADD2						HDAC4
	Rgl1							Sez6l2			PRDX6			APP						RAF1
	Riok2							Sirt2			SLC40A1			CLSTN3						MVK
	Rmnd5b							Slain1			SOD1			CRKL						DPY30
	Rnf138							Slc12a2			SOD2			GAP43						HK3
	Rnf185							Slc38a2			TXN			LRRC4B						TNFSF13
	Rogdi							Slc44a1			C3			NLGN2						DHCR24
	Rpap3							Slc48a1			CR1			NPTXR						MAP2K6
	Rreb1							Sox10			MFGE8			NRXN3						ASF1A
	Rtn1							Sox2ot			SCARB1			SPTBN2						CSNK2A1
	SCARNA16							Stmn4			APC			ACTB						YAP1
	Sdccag3							Syt11			BCL2			ACTG1						PIK3C2A
	Sdccag8							Taldo1			CASP3			BSN						SOX2
	Serpinf1							Tmbim1			CCNC			CTNND2						CSNK1A1
	Setd1b							Tmcc3			CDK1			GIT1						PDCD10
	Sh3bp5							Tmem229a			CDK7			NEFL						HSPA5
	Slc31a2							Tmem63a			CDK8			RIMS2						MAGOHB
	Slc40a1							Tmem88b			CDKN2A			SPTBN2						SPOP
	Slco4a1							Tmem98			DCX									SENP7
	Smpd2							Tnfaip6			E2F1									BRD7
	Snta1							Tppp3			EEF1A2									DHX9
	Sox4							Tprn			ETS2									MYLK
	Srek1ip1							Trf			FAS									HSPB2
	Ssbp3							Trim59			FASLG									PPM1D
	Stab1							Tsc22d4			FOXO3									SMURF2
	Stam							Tspan2			GLB1									HDAC1
	Stambpl1							Tspyl4			MYC									PMVK
	Stard9							Ttll7			MYCN									SIRT1
	Stim1							Ttyh2			PTEN									CDKN2AIP
	Taf1d							Tubb4a			RB1									SOX5
	Tagap							Ugt8a			RBL2									NR2E1
	Tex10							Wnk1			TP53									AGT
	Tgm2							Wscd1			BECN1									NEK1
	Tmem110										CAPN10									ZNF148
	Tmem119										CD68									WRN
	Tmem44										CRYAB									ATF7IP
	Tmpo										CTSB									SLC13A3
	Tppp										CTSD									SIK1
	Trib1										CTSH									PATZ1
	Trnt1										CTSL									PDIK1L
	Trp53bp1										HEXA									ETS2
	Trp53i11										HSPB1									BCL6
	Tuba1a										HSPB2									ERRFI1
	Usp24										HSPB6									ID1
	Utp11l										HSPB8									ITGB4
	Ylpm1										PARK7									IGFBP3
	Zcchc14										PREP									ABI3
	Zfp141										PRKN									NOTCH3
	Zfp358										SYVN1									MAP2K3
	Zfp398										EGR1									UBTD1
	Zfp68										FGF1									IRF7
	Zfp748										FGF2									PML
	Zw10										FGFR1									MAP3K6
											GAP43									TP53
											HGF									LGALS3
											HGFAC									STK40
											PEA15									NEK6
											TGFB2									CXCL1
											TGFB3									PRMT6
											TGFBR2									CTNNAL1
											AQP1									TGFB1I1
											AQP4									TLR3
											KCNJ11									PSMD14
											KCNN4									ETS1
																				GNG11
																				PRKCH
																				XAF1
																				TBX2
																				CDK4
																				EPHA3
																				ING1
																				ITPKB
																				VEGFA
																				IRF5
																				SYK
																				PIK3R5
																				RUNX1
																				ARPC1B
																				NINJ1
																				VENTX
																				EZH2
																				CHEK1
																				CDK1
																				FOXM1
																				AURKA
																				E2F1
																				KIAA1524
																				PTTG1
																				TACC3
																				HJURP
																				MAD2L1
																				BRCA1
																				CENPA

### Sheet: GSEA Results
Comparison	Name	Size	Regulation	ES	NES	NOM.p.val	FDR.q.val	FWER.p.val
Plaques AD vs. CTRL	Das_PAN_Up	87	Up	0.770273	2.82585	0	0	0
Plaques AD vs. CTRL	De Strooper_PIG	50	Up	0.783283	2.58213	0	0	0
Plaques AD vs. CTRL	Butovsky_MgND_Up	19	Up	0.857233	2.36766	0	0	0
Plaques AD vs. CTRL	Serrano-Pozo_Astro_PAN_Up	63	Up	0.670927	2.34185	0	0	0
Plaques AD vs. CTRL	Orr_SEN_Resp	30	Up	0.762225	2.28161	0	0	0
Plaques AD vs. CTRL	Butovsky_MgND_Down	61	Up	0.659496	2.26586	0	0	0
Plaques AD vs. CTRL	De Strooper_IRM	62	Up	0.630931	2.22043	0	0	0
Plaques AD vs. CTRL	De Strooper_ARM_Down	23	Up	0.76907	2.17623	0	0	0
Plaques AD vs. CTRL	De Strooper_ARM_Up	53	Up	0.611785	2.06158	0	0	0
Plaques AD vs. CTRL	Amit_DAM_Up	85	Up	0.547061	2.03239	0	0	0
Plaques AD vs. CTRL	Zhang_SEN	210	Up	0.459568	1.86895	0	0.000616962	0.009
Plaques AD vs. CTRL	Serrano-Pozo_ADRA	167	Up	0.461591	1.82591	0	0.00106237	0.017
Plaques AD vs. CTRL	Amit_DAM_Down	146	Up	0.405143	1.57975	0.00122399	0.0150672	0.23
Plaques AD vs. CTRL	De Strooper_OLIG	152	Up	0.378871	1.48198	0.004914	0.0357365	0.468
Plaques AD vs. CTRL	Orr_SEN_Init	44	Up	0.421827	1.38256	0.0608204	0.0726597	0.742
Plaques AD vs. CTRL	Gorospe_SEN_Down	16	Up	0.525314	1.37225	0.0964467	0.0744241	0.765
Plaques AD vs. CTRL	Orr_SEN_Canon	22	Up	0.400715	1.12389	0.321486	0.326686	1
Plaques AD vs. CTRL	Gorospe_SEN_Up	38	Up	0.312503	0.978604	0.502203	0.564061	1
Plaques AD vs. CTRL	Cobos_Tangle	84	Down	-0.760401	-3.26842	0	0	0
Plaques AD vs. CTRL	Das_PAN_Down	44	Down	-0.762942	-2.8056	0	0	0
Plaques AD vs. CTRL	Serrano-Pozo_Astro_PAN_Down	19	Down	-0.589457	-1.76504	0.00540541	0.00430962	0.026
Peri-plaque AD vs. CTRL	Das_PAN_Up	87	Up	0.735133	2.86878	0	0	0
Peri-plaque AD vs. CTRL	Orr_SEN_Resp	30	Up	0.669565	2.11009	0	0	0
Peri-plaque AD vs. CTRL	Butovsky_MgND_Up	19	Up	0.708625	2.04699	0	0	0
Peri-plaque AD vs. CTRL	De Strooper_PIG	50	Up	0.552081	1.92908	0.00147275	0.000764046	0.005
Peri-plaque AD vs. CTRL	Serrano-Pozo_Astro_PAN_Up	63	Up	0.515215	1.91319	0	0.00066854	0.005
Peri-plaque AD vs. CTRL	De Strooper_IRM	62	Up	0.4329	1.61618	0.00740741	0.0161167	0.146
Peri-plaque AD vs. CTRL	De Strooper_OLIG	152	Up	0.384799	1.61241	0	0.0155273	0.154
Peri-plaque AD vs. CTRL	Serrano-Pozo_ADRA	167	Up	0.378425	1.61016	0	0.0144982	0.157
Peri-plaque AD vs. CTRL	Zhang_SEN	210	Up	0.362913	1.58841	0.00124844	0.0151625	0.19
Peri-plaque AD vs. CTRL	De Strooper_ARM_Down	23	Up	0.514593	1.53597	0.0340357	0.0243511	0.303
Peri-plaque AD vs. CTRL	Amit_DAM_Up	85	Up	0.365103	1.44799	0.0272989	0.0486175	0.532
Peri-plaque AD vs. CTRL	Amit_DAM_Down	146	Up	0.332311	1.38641	0.0134771	0.0714551	0.683
Peri-plaque AD vs. CTRL	Gorospe_SEN_Down	16	Up	0.470971	1.28708	0.156357	0.130096	0.918
Peri-plaque AD vs. CTRL	De Strooper_ARM_Up	53	Up	0.322819	1.15692	0.233184	0.272032	0.997
Peri-plaque AD vs. CTRL	Butovsky_MgND_Down	61	Up	0.315432	1.14925	0.230101	0.270511	0.997
Peri-plaque AD vs. CTRL	Orr_SEN_Init	44	Up	0.315294	1.09193	0.320669	0.347694	1
Peri-plaque AD vs. CTRL	Orr_SEN_Canon	22	Up	0.274711	0.804766	0.74188	0.856493	1
Peri-plaque AD vs. CTRL	Cobos_Tangle	84	Down	-0.74874	-3.30155	0	0	0
Peri-plaque AD vs. CTRL	Das_PAN_Down	44	Down	-0.774226	-2.89106	0	0	0
Peri-plaque AD vs. CTRL	Serrano-Pozo_Astro_PAN_Down	19	Down	-0.478848	-1.46307	0.0515464	0.0690724	0.264
Peri-plaque AD vs. CTRL	Gorospe_SEN_Up	38	Down	-0.276172	-1.03013	0.402778	0.55848	0.991
Tangles AD vs. CTRL	Das_PAN_Up	87	Up	0.699128	2.77662	0	0	0
Tangles AD vs. CTRL	Butovsky_MgND_Up	19	Up	0.629698	1.84326	0	0.00380245	0.014
Tangles AD vs. CTRL	Orr_SEN_Resp	30	Up	0.580831	1.83982	0.0017301	0.00304196	0.014
Tangles AD vs. CTRL	Zhang_SEN	210	Up	0.343244	1.53609	0.00139276	0.0459418	0.296
Tangles AD vs. CTRL	De Strooper_OLIG	152	Up	0.306779	1.31292	0.0431548	0.217488	0.842
Tangles AD vs. CTRL	Serrano-Pozo_Astro_PAN_Up	63	Up	0.346145	1.30883	0.0941358	0.201953	0.848
Tangles AD vs. CTRL	Amit_DAM_Up	85	Up	0.322072	1.29987	0.0630915	0.195086	0.868
Tangles AD vs. CTRL	De Strooper_IRM	62	Up	0.328411	1.2438	0.155089	0.240045	0.955
Tangles AD vs. CTRL	Amit_DAM_Down	146	Up	0.287273	1.22905	0.0853835	0.244277	0.965
Tangles AD vs. CTRL	De Strooper_PIG	50	Up	0.318474	1.13362	0.265941	0.388463	0.997
Tangles AD vs. CTRL	Serrano-Pozo_ADRA	167	Up	0.249869	1.08492	0.308123	0.469532	1
Tangles AD vs. CTRL	Gorospe_SEN_Down	16	Up	0.382481	1.05405	0.406534	0.510764	1
Tangles AD vs. CTRL	De Strooper_ARM_Up	53	Up	0.25427	0.923576	0.610032	0.811218	1
Tangles AD vs. CTRL	De Strooper_ARM_Down	23	Up	0.300962	0.901547	0.604167	0.824457	1
Tangles AD vs. CTRL	Orr_SEN_Init	44	Up	0.238902	0.8393	0.736928	0.922924	1
Tangles AD vs. CTRL	Orr_SEN_Canon	22	Up	0.281491	0.829559	0.71298	0.89816	1
Tangles AD vs. CTRL	Butovsky_MgND_Down	61	Up	0.218149	0.806878	0.791277	0.899222	1
Tangles AD vs. CTRL	Cobos_Tangle	84	Down	-0.677126	-2.90161	0	0	0
Tangles AD vs. CTRL	Das_PAN_Down	44	Down	-0.720917	-2.64291	0	0	0
Tangles AD vs. CTRL	Serrano-Pozo_Astro_PAN_Down	19	Down	-0.50748	-1.51612	0.0431655	0.0504903	0.217
Tangles AD vs. CTRL	Gorospe_SEN_Up	38	Down	-0.254818	-0.928408	0.589109	0.745067	1
Distant AD vs. CTRL	Das_PAN_Up	87	Up	0.667949	2.68397	0	0	0
Distant AD vs. CTRL	De Strooper_OLIG	152	Up	0.423908	1.84669	0	0.00425412	0.014
Distant AD vs. CTRL	Orr_SEN_Resp	30	Up	0.544566	1.74017	0.003663	0.00815329	0.034
Distant AD vs. CTRL	Zhang_SEN	210	Up	0.303087	1.38877	0.0120664	0.155345	0.642
Distant AD vs. CTRL	Gorospe_SEN_Down	16	Up	0.454234	1.26626	0.170412	0.301229	0.911
Distant AD vs. CTRL	Amit_DAM_Down	146	Up	0.280047	1.21467	0.0913462	0.365494	0.967
Distant AD vs. CTRL	Butovsky_MgND_Up	19	Up	0.384326	1.13145	0.288288	0.513624	0.995
Distant AD vs. CTRL	De Strooper_IRM	62	Up	0.277072	1.06352	0.333333	0.592021	1
Distant AD vs. CTRL	Serrano-Pozo_Astro_PAN_Up	63	Up	0.273825	1.04616	0.376689	0.543325	1
Distant AD vs. CTRL	Orr_SEN_Init	44	Up	0.268719	0.953477	0.544014	0.744431	1
Distant AD vs. CTRL	De Strooper_PIG	50	Up	0.208726	0.754267	0.857143	1	1
Distant AD vs. CTRL	Cobos_Tangle	84	Down	-0.714037	-3.01295	0	0	0
Distant AD vs. CTRL	Das_PAN_Down	44	Down	-0.729056	-2.64355	0	0	0
Distant AD vs. CTRL	Serrano-Pozo_Astro_PAN_Down	19	Down	-0.620705	-1.83911	0.00227273	0.00440893	0.016
Distant AD vs. CTRL	De Strooper_ARM_Up	53	Down	-0.340253	-1.29556	0.0797101	0.230384	0.733
Distant AD vs. CTRL	Gorospe_SEN_Up	38	Down	-0.336922	-1.21416	0.153132	0.331045	0.894
Distant AD vs. CTRL	Serrano-Pozo_ADRA	167	Down	-0.242374	-1.1492	0.152113	0.380114	0.963
Distant AD vs. CTRL	Butovsky_MgND_Down	61	Down	-0.233459	-0.941176	0.554707	0.842139	1
Distant AD vs. CTRL	Orr_SEN_Canon	22	Down	-0.280628	-0.885519	0.616034	0.935625	1
Distant AD vs. CTRL	Amit_DAM_Up	85	Down	-0.195218	-0.839111	0.829327	0.968406	1
Distant AD vs. CTRL	De Strooper_ARM_Down	23	Down	-0.208803	-0.675276	0.907895	0.963438	1
Plaques AD APOEe4/e4 vs. AD APOEe3/e3	Das_PAN_Up	87	Up	0.732807	3.04798	0	0	0
Plaques AD APOEe4/e4 vs. AD APOEe3/e3	De Strooper_PIG	50	Up	0.71448	2.63451	0	0	0
Plaques AD APOEe4/e4 vs. AD APOEe3/e3	Serrano-Pozo_Astro_PAN_Up	63	Up	0.620632	2.44945	0	0	0
Plaques AD APOEe4/e4 vs. AD APOEe3/e3	De Strooper_IRM	62	Up	0.611358	2.42532	0	0	0
Plaques AD APOEe4/e4 vs. AD APOEe3/e3	Zhang_SEN	210	Up	0.441376	2.10991	0	0	0
Plaques AD APOEe4/e4 vs. AD APOEe3/e3	Orr_SEN_Resp	30	Up	0.642706	2.10752	0	0	0
Plaques AD APOEe4/e4 vs. AD APOEe3/e3	Serrano-Pozo_ADRA	167	Up	0.441621	2.00451	0	0.000173333	0.001
Plaques AD APOEe4/e4 vs. AD APOEe3/e3	De Strooper_ARM_Down	23	Up	0.621865	1.9134	0.00220264	0.00108425	0.007
Plaques AD APOEe4/e4 vs. AD APOEe3/e3	De Strooper_OLIG	152	Up	0.417967	1.89661	0	0.0012931	0.009
Plaques AD APOEe4/e4 vs. AD APOEe3/e3	Butovsky_MgND_Down	61	Up	0.46913	1.8264	0	0.00179919	0.014
Plaques AD APOEe4/e4 vs. AD APOEe3/e3	Amit_DAM_Down	146	Up	0.397379	1.81042	0	0.00199373	0.017
Plaques AD APOEe4/e4 vs. AD APOEe3/e3	Butovsky_MgND_Up	19	Up	0.569832	1.708	0.00214133	0.00547031	0.046
Plaques AD APOEe4/e4 vs. AD APOEe3/e3	De Strooper_ARM_Up	53	Up	0.433266	1.64754	0	0.00870358	0.082
Plaques AD APOEe4/e4 vs. AD APOEe3/e3	Amit_DAM_Up	85	Up	0.357785	1.51448	0.0169492	0.0282966	0.255
Plaques AD APOEe4/e4 vs. AD APOEe3/e3	Orr_SEN_Init	44	Up	0.412811	1.49941	0.0255814	0.0291315	0.289
Plaques AD APOEe4/e4 vs. AD APOEe3/e3	Gorospe_SEN_Up	38	Up	0.405351	1.4298	0.0450644	0.0443553	0.438
Plaques AD APOEe4/e4 vs. AD APOEe3/e3	Orr_SEN_Canon	22	Up	0.422379	1.29438	0.148148	0.0932754	0.734
Plaques AD APOEe4/e4 vs. AD APOEe3/e3	Cobos_Tangle	84	Down	-0.745112	-2.98496	0	0	0
Plaques AD APOEe4/e4 vs. AD APOEe3/e3	Das_PAN_Down	44	Down	-0.675349	-2.33882	0	0	0
Plaques AD APOEe4/e4 vs. AD APOEe3/e3	Serrano-Pozo_Astro_PAN_Down	19	Down	-0.452871	-1.29092	0.150579	0.166424	0.857
Plaques AD APOEe4/e4 vs. AD APOEe3/e3	Gorospe_SEN_Down	16	Down	-0.323113	-0.882356	0.627087	1	1
Peri-Plaque AD APOEe4/e4 vs. AD APOEe3/e3	Das_PAN_Up	87	Up	0.722186	2.97035	0	0	0
Peri-Plaque AD APOEe4/e4 vs. AD APOEe3/e3	Serrano-Pozo_Astro_PAN_Up	63	Up	0.649	2.51835	0	0	0
Peri-Plaque AD APOEe4/e4 vs. AD APOEe3/e3	De Strooper_PIG	50	Up	0.675871	2.46564	0	0	0
Peri-Plaque AD APOEe4/e4 vs. AD APOEe3/e3	De Strooper_IRM	62	Up	0.621252	2.43647	0	0	0
Peri-Plaque AD APOEe4/e4 vs. AD APOEe3/e3	Orr_SEN_Resp	30	Up	0.691195	2.24124	0	0	0
Peri-Plaque AD APOEe4/e4 vs. AD APOEe3/e3	Zhang_SEN	210	Up	0.446164	2.091	0	0	0
Peri-Plaque AD APOEe4/e4 vs. AD APOEe3/e3	Serrano-Pozo_ADRA	167	Up	0.44418	1.9932	0	0.00018	0.001
Peri-Plaque AD APOEe4/e4 vs. AD APOEe3/e3	De Strooper_OLIG	152	Up	0.416906	1.86524	0	0.00150828	0.011
Peri-Plaque AD APOEe4/e4 vs. AD APOEe3/e3	De Strooper_ARM_Down	23	Up	0.597146	1.81401	0.00626305	0.00239884	0.019
Peri-Plaque AD APOEe4/e4 vs. AD APOEe3/e3	Butovsky_MgND_Down	61	Up	0.455442	1.74874	0.0019685	0.00449041	0.035
Peri-Plaques AD APOEe4/e4 vs. AD APOEe3/e3	Gorospe_SEN_Up	38	Up	0.461385	1.61811	0.00580271	0.0128492	0.111
Peri-Plaque AD APOEe4/e4 vs. AD APOEe3/e3	Amit_DAM_Down	146	Up	0.359981	1.61199	0	0.0128203	0.118
Peri-Plaque AD APOEe4/e4 vs. AD APOEe3/e3	Butovsky_MgND_Up	19	Up	0.484478	1.43915	0.0631365	0.0526791	0.453
Peri-Plaque AD APOEe4/e4 vs. AD APOEe3/e3	Orr_SEN_Canon	22	Up	0.449103	1.36452	0.11157	0.0833841	0.629
Peri-Plaque AD APOEe4/e4 vs. AD APOEe3/e3	Orr_SEN_Init	44	Up	0.353386	1.27837	0.102041	0.137351	0.82
Peri-Plaque AD APOEe4/e4 vs. AD APOEe3/e3	De Strooper_ARM_Up	53	Up	0.321573	1.20407	0.169772	0.188557	0.938
Peri-Plaque AD APOEe4/e4 vs. AD APOEe3/e3	Amit_DAM_Up	85	Up	0.242659	1.00832	0.409483	0.449363	1
Peri-Plaque AD APOEe4/e4 vs. AD APOEe3/e3	Gorospe_SEN_Down	16	Up	0.324049	0.918019	0.580777	0.627759	1
Peri-Plaque AD APOEe4/e4 vs. AD APOEe3/e3	Cobos_Tangle	84	Down	-0.721113	-2.94591	0	0	0
Peri-Plaque AD APOEe4/e4 vs. AD APOEe3/e3	Das_PAN_Down	44	Down	-0.696226	-2.45635	0	0	0
Peri-Plaque AD APOEe4/e4 vs. AD APOEe3/e3	Serrano-Pozo_Astro_PAN_Down	19	Down	-0.450645	-1.29944	0.146045	0.136204	0.804
Tangles AD APOEe4/e4 vs. AD APOEe3/e3	Das_PAN_Up	87	Up	0.699869	2.88625	0	0	0
Tangles AD APOEe4/e4 vs. AD APOEe3/e3	De Strooper_OLIG	152	Up	0.547823	2.45738	0	0	0
Tangles AD APOEe4/e4 vs. AD APOEe3/e3	De Strooper_IRM	62	Up	0.578998	2.27656	0	0	0
Tangles AD APOEe4/e4 vs. AD APOEe3/e3	Serrano-Pozo_Astro_PAN_Up	63	Up	0.578729	2.2415	0	0	0
Tangles AD APOEe4/e4 vs. AD APOEe3/e3	Orr_SEN_Resp	30	Up	0.582285	1.88751	0	0.00235296	0.009
Tangles AD APOEe4/e4 vs. AD APOEe3/e3	Zhang_SEN	210	Up	0.396116	1.86087	0	0.0024308	0.011
Tangles AD APOEe4/e4 vs. AD APOEe3/e3	Serrano-Pozo_ADRA	167	Up	0.410391	1.8413	0	0.00264394	0.014
Tangles AD APOEe4/e4 vs. AD APOEe3/e3	De Strooper_PIG	50	Up	0.45627	1.6647	0.00606061	0.0131507	0.077
Tangles AD APOEe4/e4 vs. AD APOEe3/e3	Amit_DAM_Down	146	Up	0.336598	1.51451	0.0019802	0.0488862	0.281
Tangles AD APOEe4/e4 vs. AD APOEe3/e3	Gorospe_SEN_Up	38	Up	0.428676	1.50243	0.0237154	0.048371	0.301
Tangles AD APOEe4/e4 vs. AD APOEe3/e3	De Strooper_ARM_Down	23	Up	0.462249	1.40721	0.0757895	0.0888072	0.512
Tangles AD APOEe4/e4 vs. AD APOEe3/e3	Orr_SEN_Canon	22	Up	0.457666	1.38661	0.0905263	0.0942605	0.556
Tangles AD APOEe4/e4 vs. AD APOEe3/e3	Butovsky_MgND_Down	61	Up	0.32825	1.26185	0.0987903	0.183869	0.844
Tangles AD APOEe4/e4 vs. AD APOEe3/e3	Gorospe_SEN_Down	16	Up	0.378089	1.07255	0.363636	0.375028	0.997
Tangles AD APOEe4/e4 vs. AD APOEe3/e3	Amit_DAM_Up	85	Up	0.253025	1.0564	0.317287	0.389224	0.999
Tangles AD APOEe4/e4 vs. AD APOEe3/e3	Orr_SEN_Init	44	Up	0.284951	1.03167	0.39501	0.42077	0.999
Tangles AD APOEe4/e4 vs. AD APOEe3/e3	De Strooper_ARM_Up	53	Up	0.213691	0.803602	0.833333	0.846465	1
Tangles AD APOEe4/e4 vs. AD APOEe3/e3	Cobos_Tangle	84	Down	-0.668729	-2.72611	0	0	0
Tangles AD APOEe4/e4 vs. AD APOEe3/e3	Das_PAN_Down	44	Down	-0.682848	-2.40161	0	0	0
Tangles AD APOEe4/e4 vs. AD APOEe3/e3	Serrano-Pozo_Astro_PAN_Down	19	Down	-0.403471	-1.16043	0.260521	0.363882	0.981
Tangles AD APOEe4/e4 vs. AD APOEe3/e3	Butovsky_MgND_Up	19	Down	-0.270974	-0.786701	0.76908	1	1
Distant AD APOEe4/e4 vs. AD APOEe3/e3	Das_PAN_Up	87	Up	0.714781	2.8864	0	0	0
Distant AD APOEe4/e4 vs. AD APOEe3/e3	Serrano-Pozo_Astro_PAN_Up	63	Up	0.679162	2.60166	0	0	0
Distant AD APOEe4/e4 vs. AD APOEe3/e3	De Strooper_IRM	62	Up	0.624864	2.40299	0	0	0
Distant AD APOEe4/e4 vs. AD APOEe3/e3	De Strooper_OLIG	152	Up	0.531433	2.32667	0	0	0
Distant AD APOEe4/e4 vs. AD APOEe3/e3	Orr_SEN_Resp	30	Up	0.687683	2.20115	0	0	0
Distant AD APOEe4/e4 vs. AD APOEe3/e3	Zhang_SEN	210	Up	0.445092	2.05076	0	0.000205882	0.001
Distant AD APOEe4/e4 vs. AD APOEe3/e3	Serrano-Pozo_ADRA	167	Up	0.459889	2.03017	0	0.000183007	0.001
Distant AD APOEe4/e4 vs. AD APOEe3/e3	De Strooper_PIG	50	Up	0.539817	1.94825	0	0.000459443	0.003
Distant AD APOEe4/e4 vs. AD APOEe3/e3	Amit_DAM_Down	146	Up	0.361162	1.58229	0	0.0227415	0.17
Distant AD APOEe4/e4 vs. AD APOEe3/e3	Gorospe_SEN_Up	38	Up	0.455246	1.57083	0.0110906	0.0223554	0.18
Distant AD APOEe4/e4 vs. AD APOEe3/e3	Gorospe_SEN_Down	16	Up	0.532515	1.49108	0.0518962	0.0434407	0.338
Distant AD APOEe4/e4 vs. AD APOEe3/e3	De Strooper_ARM_Down	23	Up	0.488808	1.46775	0.0482897	0.0488143	0.392
Distant AD APOEe4/e4 vs. AD APOEe3/e3	Orr_SEN_Canon	22	Up	0.455707	1.36357	0.108871	0.0988462	0.655
Distant AD APOEe4/e4 vs. AD APOEe3/e3	Orr_SEN_Init	44	Up	0.364319	1.29667	0.0935673	0.12155	0.798
Distant AD APOEe4/e4 vs. AD APOEe3/e3	Amit_DAM_Up	85	Up	0.303464	1.24356	0.0930693	0.162487	0.901
Distant AD APOEe4/e4 vs. AD APOEe3/e3	Butovsky_MgND_Down	61	Up	0.315201	1.19033	0.174954	0.198123	0.965
Distant AD APOEe4/e4 vs. AD APOEe3/e3	De Strooper_ARM_Up	53	Up	0.31274	1.15681	0.213462	0.229821	0.981
Distant AD APOEe4/e4 vs. AD APOEe3/e3	Butovsky_MgND_Up	19	Up	0.391203	1.14859	0.265226	0.231648	0.987
Distant AD APOEe4/e4 vs. AD APOEe3/e3	Cobos_Tangle	84	Down	-0.660874	-2.69561	0	0	0
Distant AD APOEe4/e4 vs. AD APOEe3/e3	Das_PAN_Down	44	Down	-0.632058	-2.23961	0	0	0
Distant AD APOEe4/e4 vs. AD APOEe3/e3	Serrano-Pozo_Astro_PAN_Down	19	Down	-0.421531	-1.2186	0.21519	0.199806	0.925
